# Stable and widespread structural heteroplasmy in chloroplast genomes revealed by a new long-read quantification method

**DOI:** 10.1101/692798

**Authors:** Weiwen Wang, Robert Lanfear

**Affiliations:** Research School of Biology, Australian National University, Canberra, ACT, Australia, 2601

**Keywords:** Single copy inversion, flip-flop recombination, chloroplast genome structural heteroplasmy

## Abstract

The chloroplast genome usually has a quadripartite structure consisting of a large single copy region and a small single copy region separated by two long inverted repeats. It has been known for some time that a single cell may contain at least two structural haplotypes of this structure, which differ in the relative orientation of the single copy regions. However, the methods required to detect and measure the abundance of the structural haplotypes are labour-intensive, and this phenomenon remains understudied. Here we develop a new method, Cp-hap, to detect all possible structural haplotypes of chloroplast genomes of quadripartite structure using long-read sequencing data. We use this method to conduct a systematic analysis and quantification of chloroplast structural haplotypes in 61 land plant species across 19 orders of Angiosperms, Gymnosperms and Pteridophytes. Our results show that there are two chloroplast structural haplotypes which occur with equal frequency in most land plant individuals. Nevertheless, species whose chloroplast genomes lack inverted repeats or have short inverted repeats have just a single structural haplotype. We also show that the relative abundance of the two structural haplotypes remains constant across multiple samples from a single individual plant, suggesting that the process which maintains equal frequency of the two haplotypes operates rapidly, consistent with the hypothesis that flip-flop recombination mediates chloroplast structural heteroplasmy. Our results suggest that previous claims of differences in chloroplast genome structure between species may need to be revisited.

**Significance Statement:** Chloroplast genome consists of a large single copy region, a small single copy region, and two inverted repeats. Some decades ago, a discovery showed that there are two types chloroplast genome in some plants, which differ the way that the four regions are put together. However, this phenomenon has been shown in just a small number of species, and many open questions remain. Here, we develop a fast method to measure the chloroplast genome structures, based on long-reads. We show that almost all plants we analysed contain two possible genome structures, while a few plants contain only one structure. Our findings hint at the causes of the phenomenon, and provide a convenient new method with which to make rapid progress.
