## Supplementary material for "Stable and widespread structural heteroplasmy in chloroplast genomes revealed by a new long-read quantification method": Table S1

### Sheet: Sheet1
Clade	Order	Family	Species		Chloroplast genome Accession ID	Long-read	Short-read
Angiospermae	Poales	Poaceae	Aegilops tauschii	PacBio	NC_022133.1	SRR5938116 SRR5938117 SRR5938114 SRR5938135 SRR5938134
			Andropogon gerardii	PacBio	NC_040111.1	SRR8536218, SRR8536231, SRR8536246, SRR8536268, SRR8536269, SRR8536270, SRR8536272, SRR8536273
			Brachypodium mexicanum	PacBio	NC_011032.1 (Brachypodium distachyon)	SRR8847070, SRR8847071, SRR8847075, SRR8847077, SRR8847080, SRR8847085
			Eleusine coracana	PacBio	NC_030486.1 (Eleusine indica)	DRR095903
			Hordeum vulgare	PacBio	NC_008590.1	SRR7768435, SRR7768437, SRR7768446, SRR7768448, SRR7768469
			Oropetium thomaeum	PacBio	NC_036697.1 (Oropetium aristatum)	SRR2058409
			Oryza coarctata	ONT	NC_036934.1	SRR5889392
			Oryza longistaminata	PacBio	NC_027462.1	DRR101348
			Oryza meyeriana	PacBio	NC_034765.1	SRR6179876, SRR6179877, SRR6179878, SRR6179892, SRR6179903
			Oryza rhizomatis	PacBio	NC_034758.1	SRR3183228, SRR3183229, SRR3183230, SRR3183231, SRR3181095
			Panicum hallii	PacBio	CM009689.1 (Panicum miliaceum)	SRR7830132, SRR7830133, SRR7830168, SRR783069, SRR7830101
			Panicum miliaceum	PacBio	CM009689.1	SRR6820392, SRR6820394, SRR6820395, SRR6820405, SRR6820408, SRR6820410, SRR6820418, SRR6820419
			Paspalum vaginatum	PacBio	NC_036114.1 (Paspalum paniculatum)	SRR6447811, SRR6447812, SRR6447813, SRR6447814, SRR6447815, SRR6447818, SRR6447821
			Saccharum officinarum	PacBio	NC_035224.1	SRR8882845, SRR8882858, SRR8882877, SRR8882884, SRR8882887, SRR8882888, SRR8882889
			Saccharum spontaneum	PacBio	NC_034802.1	ERR2721992, ERR2721993, ERR2721994, ERR2722000, ERR2722018, ERR2722021, ERR2722024
			Sorghum bicolor	ONT	NC_008602.1	SRR7187378 SRR7187377 SRR7187376 SRR7187375
			Triticum urartu	PacBio	NC_021762.1	SRR4010679 SRR4010779 SRR4010779 SRR4010780 SRR4010781
			Zea mays	ONT	NC_001666.2	SRR8844550
			Zoysia japonica	PacBio	NC_036827.2	SRR5759405
	Arecales	Arecaceae	Cocos nucifera	PacBio	NC_022417.1	SRR6301614, SRR6301617, SRR6301628, SRR6301629, SRR6301630, SRR6301647, SRR6301648
	Zingiberales	Musaceae	Musa schizocarpa	ONT	NC_028439.1 (Musa balbisiana)	ERR257197, ERR257198, ERR2571299, ERR2571300, ERR2571301
			Musa banksii	PacBio	NC_028439.1 (Musa balbisiana)	SRR7013757
	Asparagales	Orchidaceae	Dendrobium officinale	PacBio	NC_024019.1	SRR1956919
		Asparagaceae	Asparagus officinalis	PacBio	NC_034777.1	DRR075362, DRR075363, DRR075366, DRR075367, DRR075369
			Yucca aloifolia	PacBio	NC_032712.1 (Yucca filamentosa)	SRR8099972, SRR8099983, SRR810004, SRR8100002, SRR8100005
			Yucca filamentosa	PacBio	NC_032712.1	SRR8540737, SRR8540752, SRR8540775, SRR8540776, SRR8540780
	Ranunculales	Papaveraceae	Papaver somniferum	PacBio	NC_029434.1	SRR7668137, SRR7668150, SRR7668151, SRR7668153, SRR7668154, SRR7668155, SRR7668156, SRR7668157, SRR7668164, SRR7668181, SRR7668186
	Caryophyllales	Amaranthaceae	Chenopodium quinoa	PacBio	NC_034949.1	SRR5962268, SRR5962274	new DRR057261, DRR057265, DRR057266, DRR057267, DRR057268, DRR057271, DRR057272, DRR057275, DRR057276, DRR057279, DRR057281
		Aizoaceae	Mesembryanthemum crystallinum	Pacbio	KM016695.1	SRR5051192, SRR5051178, SRR5051164, SRR5051189, SRR5051159, SRR5051158, SRR5051173, SRR5051168, SRR5051166
	Ericales	Actinidiaceae	Actinidia eriantha	PacBio	NC_034914.1	SRR7587384
		Ebenaceae	Diospyros lotus	PacBio	NC_030786.1	DRR100660, DRR100662
	Lamiales	Phrymaceae	Erythranthe guttata	PacBio	NC_030212.1 (Erythranthe lutea)	SRR4236090, SRR4236091, SRR4236093, SRR4236097, SRR4236099, SRR4236101, SRR4236104
		Oleaceae	Osmanthus fragrans	PacBio	MH817932.1	SRR8790640, SRR8790648, SRR8790649, SRR8790650, SRR8790651
		Lamiaceae	Salvia splendens	PacBio	NC_035233.1 (Salvia japonica)	SRR6382554, SRR6382555
	Solanales	Solanaceae	Solanum pennellii	ONT	HG975452.1	ERR2177070, ERR2177075, ERR2177076, ERR2177078, ERR2177079, ERR2177080
			Nicotiana attenuata	PacBio	MF577082.1	SRR3507931, SRR3507932, SRR3507933, SRR3507934, SRR3507936, SRR3539614, SRR3539617, SRR3539620, SRR3539621
			Petunia exserta	PacBio	NC_040178.1	SRR8589278, SRR8589315, SRR8589319, SRR8589320, SRR8589321
		Convolvulaceae	Cuscuta campestris	PacBio	http://plabipd.de/portal/cuscuta-campestris	ERR1910867, ERR1910866, ERR1910865
			Cuscuta australis	PacBio	NC_009963.1 (Cuscuta exaltata)	SRR5851347, SRR5851350, SRR5851353, SRR5851355, SRR58513558, SRR5851361, SRR5851364, SRR5851365
	Asterales	Asteraceae	Lactuca sativa	PacBio	NC_007578.1	SRR6467930, SRR6467936, SRR6467938, SRR6467939, SRR6467940, SRR6467941, SRR6467944
			Helianthus annuus	PacBio	NC_007977.1	SRR5638058, SRR5637983, SRR5637888,SRR5638081, SRR5637964, SRR5638211, SRR5637880, SRR5638078, SRR5637910
	Vitales	Vitaceae	Vitis vinifera	PacBio	NC_007957.1	SRR7160430, SRR7160431, SRR7160432, SRR7160448, SRR7160449, SRR7160453, SRR7160454, SRR7160458, SRR7160460
			Vitis riparia	PacBio	NC_039680.1	SRR8379660, SRR8379661, SRR8379665, SRR8379667, SRR8379668
	Cucurbitales	Cucurbitaceae	Siraitia grosvenorii	PacBio	MK279915	ERR2195963 - ERR2196006	SRR4046310
	Fabales	Fabaceae	Acacia acuminata	ONT	NC_034985.1 (Acacia dealbata)	SRR8327171, SRR8327172
			Ammopiptanthus nanus	PacBio	KY034454.1	SRR6150956
			Arachis hypogaea	Pacbio	NC_037358.1	SRR8115346, SRR8115345, SRR8115341, SRR8115373, SRR8115374, SRR8115372, SRR8115377, SRR8115343, SRR8115385
			Lotus japonicus	PacBio	NC_002694.1	SRR8115123, SRR8115124, SRR8115125, SRR8115126, SRR8115171, SRR8115136
			Vigna unguiculata	Pacbio	NC_018051.1	SRR7763367, SRR7763361, SRR7763359, SRR7763360, SRR7763417, SRR7763342, SRR7763341, SRR7763339, SRR7763343
	Malpighiales	Salicaceae	Populus trichocarpa	PacBio	NC_009143.1	SRR5714727, SRR5714728, SRR5714729, SRR5881115, SRR5881116, SRR5881117, SRR7162864, SRR7162865
			Salix purpurea	PacBio	KP019639.1	SRR4170169, SRR4170166, SRR4170171, SRR4170164, SRR4170170, SRR4170176, SRR4170172, SRR4170177
		Euphorbiaceae	Hevea brasiliensis	PacBio	NC_015308.1	DRR066050, DRR066051, DRR066054, DRR066056, DRR066057
		Clusiaceae	Garcinia mangostana	PacBio	NC_036341.1	SRR5428630, SRR5428629, SRR5428628, SRR5428627, SRR5428626, SRR5428625, SRR5428624, SRR5428623
	Rosales	Rosaceae	Fragaria vesca	PacBio	NC_015206.1	SRR6333755
			Fragaria x ananassa	PacBio	NC_035961.1	SRR8449699, SRR8449700, SRR8449701, SRR8449702, SRR8449704
			Malus domestica	PacBio	NC_035672.1 (Malus tschonoskii)	SRR7784033, SRR7784074, SRR7784075, SRR7784076, SRR7784077
			Prunus avium	ONT	NC_026980.1 (Prunus yedoensis)	SRR7786091
			Prunus yedoensis	PacBio	NC_026980.1	SRR6928153
			Rosa chinensis	PacBio	CM009590.1	SRR6902063	new:SRR6169208, SRR6169205, SRR6169199, SRR6169187
			Rubus occidentalis	PacBio	NC_037991.1 (Rubus takesimensis)	SRR6675257
		Cannabaceae	Cannabis sativa	PacBio	KR363961.1	SRR5445926, SRR5437089
	Fagales	Betulaceae	Betula pendula	PacBio	LT855378.1	ERR2003768 ERR2003767
	Brassicales	Brassicaceae	Arabidopsis thaliana	ONT	NC_000932.1	ERR2173373
			Brassica napus	ONT	NC_016734.1	SRX5309182, SRX5309184, SRX5309185, SRX5309186, SRX5309187
			Brassica oleracea	ONT	MG717287	ERR2564376, ERR2564377, ERR2564378, ERR2564379, ERR2564380, ERR2564381
			Brassica rapa	ONT	NC_040849.1	ERR2564160 - ERR2564167
	Malvales	Malvaceae	Bombax ceiba	PacBio	NC_037494.1	SRR6470787
			Gossypium arboreum	PacBio	NC_016712.1	SRR5451034
			Gossypium barbadense	PacBio	NC_008641.1	SRR8612962, SRR8612966, SRR8612968, SRR8613001, SRR8613002
			Gossypium bickii	PacBio	JF317352.1	SRR6356446
			Gossypium darwinii	PacBio	NC_016670.1	SRR8546955, SRR8546958, SRR8546961, SRR8546965, SRR8546966, SRR8546967
			Gossypium hirsutum	PacBio	NC_007944.1	SRR8182560, SRR8182573
			Gossypium longicalyx	PacBio	JF317354.1	SRR6335231, SRR6335233, SRR6335234, SRR6335235, SRR6335236, SRR6335239, SRR6335240
			Gossypium mustelinum	PacBio	NC_016711.1	SRR8717274, SRR8717275, SRR8717276, SRR8717277, SRR8717287, SRR8717304
			Gossypium raimondii	PacBio	NC_016668.1	SRR6367499
			Gossypium tomentosum	PacBio	NC_016690.1	SRR8838423,SRR8816397, SRR8816389, SRR8838453, SRR8816396, SRR8816394
			Herrania umbratica	PacBio		SRR5583228, SRR5583229, SRR5583230, SRR5583231	SRR5605271
			Theobroma cacao	ONT	NC_014676.2	SRR7204200, SRR7226886,SRR7227123, SRR7229681
	Myrtales	Myrtaceae	Eucalyptus albens	ONT	NC_022390.1 (Eucalyptus marginata )	SRR8466660
			Eucalyptus marginata	ONT	NC_022390.1	SRR8466662
			Eucalyptus melliodora	ONT	NC_022392.1	SRR8466665
			Eucalyptus pauciflora	ONT	MG921592	SRX4072506-SRX4072547
	Sapindales	Rutaceae	Citrus maxima	PacBio	NC_034290.1	SRR3458604 SRR3999028 SRR3999042
		Anacardiaceae	Mangifera indica	PacBio	NC_035239.1	SRR5740086, SRR57400102, SRR5740110, SRR5740111, SRR5740116. SRR5740117, SRR5740119, SRR5740120, SRR5740122, SRR5740139
		Sapindaceae	Acer yangbiense	PacBio	NC_037211.1 (Acer truncatum)	SRR8707039
			Xanthoceras sorbifolium	PacBio	KY779850.1	SRR7768198
Gymnosperm	Pinales	Pinaceae	Pinus taeda	PacBio	NC_021440.1	SRR5008461 SRR5008766 SRR5008520 SRR5008525 SRR5008553
			Picea sitchensis	ONT	NC_011152.3	SRR8264752-SRR8264761
Pteridophytes	Selaginellales	Selaginellaceae	Selaginella tamariscina	PacBio	provide by "Genome Analysis of the Ancient Tracheophyte Selaginella tamariscina Reveals Evolutionary Features Relevant to the Acquisition of Desiccation Tolerance" paper author	SRR6228814
	Salviniales	Salviniaceae	Salvinia cucullata	PacBio	MF177095	SRR6479524, SRR6479525, SRR6479527, SRR6479528, SRR6479529, SRR6479531, SRR6479532, SRR6479533
NOTE: If we used the chloroplast genome from the sam genuis instead of the chloroplast genome of species itself, we highlighted it in yellow.
